# Leave-One-Out-Cross-Validation Based Machine Learning Algorithms for Efficient, Scalable, and Robust Prediction of Artemisinin Resistance in *Plasmodium falciparum* Kelch13 mutants

**DOI:** 10.64898/2026.11.05.764763

**Authors:** Rajdeep Das, Smritikana Dutta, Souvik Bhattacharjee

## Abstract

**Background:** Emerging *Plasmodium falciparum* resistance to frontline artemisinin (ART) derivatives threatens global malaria control efforts. Current protocols assigning ART-sensitive (ART-S) or -resistant (ART-R) phenotypes to parasite strains with Kelch13 (K13) mutations remain time-intensive for real-time surveillance. Ring-survival assay (RSA), an *ex vivo* gold standard mandates laboratory-adaptation under culture conditions and frequently does not replicate clinical ART-responsiveness, thereby limiting its utility for rapidly triaging newly emerging K13 variants. In contrast, advent of artificial intelligence (AI)-derived models hold potential to screen >100 K13 variants within hours, enabling rapid near-real-time prediction of ART-S/R. Here, we engineered a panel of forty representative K13 variants by computing their relative deviations from wild-type K13 across ten physicochemical and structural descriptors, yielding a compact feature set which captures mutation-induced perturbations in folding, stability, and solvent exposure. These can be further utilized to train and validate AI classifier to predict resistance.

**Methods:** K13 wild-type and 39 mutants identified from clinical isolates were subjected to L1 regularised leave-one-out-cross-validation-based logistic regression on ten physicochemical and structural descriptors, namely propensity, isoelectric point (pI), GRAVY, aliphatic index (ALIN), instability index (II), hydrogen-bonding capacity (HB), steric hindrance (SH), solvent-accessible surface area (SASA), bond dissociation energy (BDE), and root-mean-square deviation (RMSD) features to classify them into ART-R/S, which was then followed by a linear regression with Lasso regularisation to predict their parasite clearance half-life (PC_1/2_) values. The two scripts were integrated and wrapped with Pyodide for web implementation.

**Results:** Linear regression model showed limited predictive power, yielding a maximum cross-validated Q^2^ of 0.110 with only ALIN. The L1-regularized logistic classifier instead showed robust performance efficiency (accuracy 80%, MCC 0.588, AUC 0.844) on ALIN, II and BDE.

**Conclusions:** While K13 mutations remain extensively characterized, a minimal, interpretable classifier based solely on physicochemical deviations from wild-type K13 is yet to be reported. Our findings indicate that such a classifier, based on physicochemical deviations of K13 mutants from the wild-type K13, can reliably predict ART-R phenotypes and would be valuable for prioritizing newly identified mutants for molecular surveillance and experimental validation. Training, and implementation scripts are available at: https://github.com/22rajdeep04/k13-ARP.git, and the web-tool can be accessed at: https://22rajdeep04.github.io/K13-ARP.
