## Supplemental Table 1 for "Leave-One-Out-Cross-Validation Based Machine Learning Algorithms for Efficient, Scalable, and Robust Prediction of Artemisinin Resistance in *Plasmodium falciparum* Kelch13 mutants"

### Sheet: k13_complete
Supplementary table 1. Mean absolute deviation of global parameters in K13 mutants as compared to the wild-type K13.
Mutation	Propensity	PI	II	GRAVY	ALIN	SH	SASA	HB	BDE	RMSD	RESISTANCE	PC1/2
WT	0	0	0	0	0	0	0	0	0	0	Sensitive	1
R539T	0.06	3.606	10.768	0.76	0	1	51	13	2.62	29.985	Resistant	2.1
F446I	0.06	0.0458	0	0.34	89.6	8	15	20	2.535	28.31	Resistant	1.6
N458Y	0.0912	0.012	0	0.512	0	3	6	4	2.345	25.694	Resistant	2.5
Y493H	0.116	4.186	64.08	0.38	0	2	4	12	1.935	25.7	Resistant	2.6
I543T	0.0612	0.68	56.06	0.576	78	3	6	3	1.975	28.889	Resistant	2.8
P553L	0.12	0.18	5.42	0.632	78	12	29	11	0.49	38.502	Resistant	2.2
R561H	0.038	1.71	0	0.26	0	8	33	22	3.09	12.639	Resistant	2.2
P574L	0.12	0.126	42.88	1.08	78	4	32	22	0.855	25.083	Resistant	1.8
A675V	0.136	0.65	13.584	0.48	38	8	2	5	1.3	24.64	Resistant	2.2
E252Q	0.072	2.31	65.2	0	0	4	3	2	2.47	11.716	Resistant	1.5
A578S	0.05	0.0044	30.816	0.52	20	3	0	15	3.31	18.714	Resistant	1
C580Y	0.002	0.237	49.95	0.76	0	2	18	9	2.44	29.705	Resistant	2.2
M476I	0.026	0.0064	58.24	0.52	78	3	2	12	1.375	24.912	Resistant	2
K189T	0.05	1.5248	19.744	0.64	0	6	51	17	2.925	23.786	Sensitive	1.1
G538V	0.212	0.0004	24.048	0.92	58	0	34	16	0.7	24.659	Resistant	2.1
A481V	1.15	0.002	25.648	0.48	38	8	6	26	0.42	29.639	Sensitive	1.6
P441L	0.186	0.0048	61.632	1.08	78	3	33	31	1.215	9.449	Resistant	2.2
K438N	0.11	3.4348	10.464	0.08	0	11	43	6	0.755	23.642	Sensitive	0.9
G449A	0.934	0.0002	19.744	0.44	20	4	0	16	0.38	5.507	Resistant	1.9
R515K	0.064	2.9102	30.816	1.66	78	5	12	5	0	14.995	Resistant	1.9
P527H	0.114	0.3524	36.416	0.32	0	2	17	13	2.03	25.83	Resistant	1.7
P527L	0.186	0.0018	78.304	1.08	78	5	9	3	0.61	28.286	Resistant	1.7
N537I	0.0484	0.0004	0	0.864	31.6	8	3	11	1.405	13.832	Resistant	1.7
V568G	0.122	0.0006	13.584	0.92	58	3	5	10	0.457	27.628	Resistant	2.7
K189N	0.11	1.5234	24.048	0.08	0	11	37	7	1.85	28.338	Sensitive	1
F395Y	0.002	0.5402	0	0.82	0	1	3	12	0.575	32.086	Sensitive	1
S522C	0.116	0.509	0	0.66	0	5	16	8	1.702	24.527	Sensitive	1
Q613L	0.034	0.004	78	1.46	1.46	7	12	12	0.065	33.921	Sensitive	1
C469T	0.02	1.1582	49.872	0.64	0	5	11	17	0.59	23.802	Sensitive	1
