## Supplemental Table 4 for "Leave-One-Out-Cross-Validation Based Machine Learning Algorithms for Efficient, Scalable, and Robust Prediction of Artemisinin Resistance in *Plasmodium falciparum* Kelch13 mutants"

### Sheet: Sheet1
Supplementary table 4. Calculated feature scores and resistance predictions of previously uncharacterised K13 mutants.
Mutation	AI	II	BDE	P(Resistance)	Resistance	Half-life
Y653N	0	6.032	0.361	0.06	Sensitive	1.43
M472I	78	0	1.739	0.8167	Resistant	2.04
Y558C	0	66.768	0.634	0.4183	Resistant	1.43
K563R	0	12.064	0.445	0.0796	Sensitive	1.43
P570L	78	30.816	0.561	0.7796	Resistant	2.04
P615S	0	30.816	1.336	0.3088	Sensitive	1.43
G625R	0	44.4	0.598	0.2404	Sensitive	1.43
I684T	78	0	0.911	0.6402	Resistant	2.04
E688K	0	1.52	0.118	0.04	Sensitive	1.43
S695C	0	56.768	2.153	0.7322	Resistant	1.43
C696M	0	32.416	3.722	0.8695	Resistant	1.43
C696H	0	104.32	0.662	0.7334	Resistant	1.43
H697S	0	43.864	3.274	0.858	Resistant	1.43
H697V	58	55.928	2.824	0.9801	Resistant	1.86
F698I	78	86.896	2.807	0.9967	Resistant	2.04
E433G	0	0	0.218	0.0422	Sensitive	1.43
F434I	78	36.752	2.293	0.9674	Resistant	2.04
F434S	0	36.752	1.661	0.4407	Resistant	1.43
